# CRISPR/Cas9 targeted genetic screening in Physcomitrella identifies novel cell division genes

**DOI:** 10.1101/2025.03.12.642918

**Authors:** Koshi Maekawa, Nico van Gessel, Ralf Reski, Elena Kozgunova

## Abstract

Although plants share core cell division mechanisms with other eukaryotes, their unique features, such as acentrosomal spindle formation and cytokinesis *via* the phragmoplast, suggest the existence of plant-specific genes. This study used the model bryophyte *Physcomitrium patens*, commonly known as Physcomitrella, to uncover such genes and employed CRISPR/Cas9-based and localization-based screening to identify novel cell division genes. Co-expression data from known mitotic genes were used to create a pool of 216 candidate genes, which were targeted for CRISPR/Cas9 screening. Frameshift mutants with division defects were characterized using high-resolution imaging and fluorophore-based protein localization. Three novel gene families—CYR (Cytokinesis-Related), LACH (Lagging Chromosome), and SpinMi (Spindle and Phragmoplast Midzone)—were identified. CYR is linked to cytokinesis defects, LACH is essential for chromosome segregation, and SpinMi localizes to the spindle and phragmoplast midzone. None of these gene families has homologs in algae, suggesting their emergence during land colonization. These findings demonstrate the utility of co-expression-guided and targeted screening for discovering genes involved in specific cellular processes and provide insights into the evolution of the plant cell division machinery.
