## Supplemental Table 1 for "CRISPR/Cas9 targeted genetic screening in Physcomitrella identifies novel cell division genes"

### Sheet: Co-expression Phytozome
Gene accession number (Phytozome)	Co-expressed with	Co-expression score GeneAtlas v1 Tissue Sample FPKM	gRNA primer forward	gRNA primer reverse	Plasmid number in gRNA library	Multiplex plasmid	mNeonGreen tagging
Pp3c25_4280	Pp3c5_21110 (Haspin kinase); Pp3c6_320(Mps1)	0.97	aaacGGGAACCCCTCAGCCAAAGA	catgTCTTTGGCTGAGGGGTTCCC	01		EKv346		Color code	how many homologues
Pp3c17_13330	Pp3c5_21110 (Haspin kinase); Pp3c6_320(Mps1)	0.95	catgTATGAGCAAGCTGCGGGCTA	aaacTAGCCCGCAGCTTGCTCATA	02		EKv347			1 gene
Pp3c14_12710			catgTATGACCAAGCTGCGAGCCA	aaacTGGCTCGCAGCTTGGTCATA	03					2 genes
Pp3c23_6040	Pp3c6_1750 (KNL1); Pp3c7_8870 (Ndc80)	0.93	catgAACCTCAAGTCCGACGCTGT	aaacACAGCGTCGGACTTGAGGTT	04					3 genes
Pp3c23_11650			catgGATAATCCAGTCAAAACGAG	aaacCTCGTTTTGACTGGATTATC	05					4 genes
Pp3c1_8870	Pp3c7_8870 (Ndc80)	0.92	catgGCGTCGGGTCTTGAAGAGGT	aaacACCTCTTCAAGACCCGACGC	06					5 genes
Pp3c27_1110	Pp3c5_21110 (Haspin kinase); Pp3c17_11160 (TPX2-1)	0.93	catgATCTGAGCTCAACATACGAA	aaacTTCGTATGTTGAGCTCAGAT	07					over 6 genes
Pp3c16_5970			same as above	same as above			EKv348
Pp3c22_8060	Pp3c5_21110 (Haspin kinase), Pp3c7_8870 (Ndc80)	0.97	catgCGCTTCTGTAAGGGAGCCGA	aaacTCGGCTCCCTTACAGAAGCG	08				BOLD	two or more genes targeted by same gRNA
Pp3c22_8050			same as above	same as above			EKv349
Pp3c18_4330	Pp3c6_320 (Mps1)	0.94	catgTTACGAGACGCAGCGGCTAT	aaacATAGCCGCTGCGTCTCGTAA	09	177	EKv350
Pp3c22_17550			aaacCCAAGACGCTACAAGTATGG	catgCCATACTTGTAGCGTCTTGG	10
Pp3c25_11450			catgTCTTCGAGAGACTGCAAAAA	aaacTTTTTGCAGTCTCTCGAAGA	11
Pp3c16_18950	Pp3c6_320 (Mps1)	0.93	aaacGATAGCCTCCCAATTGTGTA	catgTACACAATTGGGAGGCTATC	12
Pp3c2_10400	Pp3c6_320 (Mps1); Pp3c17_11010 (SKA2)	0.93	catgGCAAAGTGCTAAAGGATGAC	aaacGTCATCCTTTAGCACTTTGC	13	178	EKv351
Pp3c15_5040			catgGACGTCTCGCAAAGTGCTGG	aaacCCAGCACTTTGCGAGACGTC	14
Pp3c1_10570			catgTGATGGTGACCACCAGCTCG	aaacCGAGCTGGTGGTCACCATCA	15
Pp3c14_24990	Pp3c6_320 (Mps1); Pp3c2_13760 (Mis12)	0.93	catgTaaacAGGCTGTGCGGACCG	aaacCGGTCCGCACAGCCTGTTTA	16
Pp3c6_4890	Pp3c6_320 (Mps1); Pp3c17_11160 (TPX2-1)	0.92	aaacTCAGCCCACCTGAAGGATTG	catgCAATCCTTCAGGTGGGCTGA	17	179	EKv352
Pp3c4_28290			aaacGAGTCTCCCGAAGGTCCTGA	catgTCAGGACCTTCGGGAGACTC	18
Pp3c5_26610			catgGAGGTCGAAGGTCTCCACTG	aaacCAGTGGAGACCTTCGACCTC	19
Pp3c26_15160	Pp3c6_320 (Mps1), Pp3c23_4540 (TPX2-4)	0.92	catgTGCTCGTTAGCTACTAACCG	aaacCGGTTAGTAGCTAACGAGCA	20
Pp3c4_27710			catgTTGTACGCTGGCAACCAACC	aaacGGTTGGTTGCCAGCGTACAA	21		EKv353
Pp3c14_17200	Pp3c17_11160 (TPX2-1)	0.9	catgTTCTCCAGTCATTATTAAGA	aaacTCTTAATAATGACTGGAGAA	22
Pp3c10_16010			same as above	same as above
Pp3c19_11610	Pp3c20_6090 (borealin), Pp3c17_11160 (TPX2-1)	0.94	catgTACTCCGACCAAAGCATCAG	aaacCTGATGCTTTGGTCGGAGTA	23		EKv354
Pp3c23_3690	Pp3c20_6090 (borealin); Pp3c5_21110 (Haspin kinase)	0.93	aaacATCCTGGGCAGCCCTGATGA	catgTCATCAGGGCTGCCCAGGAT	24	180	EKv355
Pp3c24_8030			catgACGAGGTTGGACGGTACTGA	aaacTCAGTACCGTCCAACCTCGT	25
Pp3c26_8950			catgAGCACGCCTGCGTCAGCAAT	aaacATTGCTGACGCAGGCGTGCT	26
Pp3c24_9110	Pp3c14_3020 (KNL2)	0.92	catgCATGCTCAGTCTCCTGGGTT	aaacAACCCAGGAGACTGAGCATG	27
Pp3c15_9320	Pp3c6_9310 (CENP-O)	0.89	catgTGCAGTCTTCAAGGCCTCTG	aaacCAGAGGCCTTGAAGACTGCA	28	181
Pp3c9_8440			aaacACGACGACGGCCTAAGcatg	catgcatgCTTAGGCCGTCGTCGT	29
Pp3c10_10520			aaacGGATCGGTGAACTTTGTCAC	catgGTGACAAAGTTCACCGATCC	30
Pp3c5_17000	Pp3c6_9310 (CENP-O)	0.9	catgGATGGAGTGAACCTCCAGTG	aaacCACTGGAGGTTCACTCCATC	31	182
Pp3c6_15840			same as above	same as above
Pp3c1_33320			aaacCAGTGGGGTCAGAGGAAACG	catgCGTTTCCTCTGACCCCACTG	32
Pp3c2_2700			same as above	same as above
Pp3c17_14270			catgCTTGCTCACAAAGTTCCTGA	aaacTCAGGAACTTTGTGAGCAAG	33
Pp3c1_20360	Pp3c6_9310 (CENP-O)	0.87	aaacGGGCTTAAGGATCGTGTGGG	catgCCCACACGATCCTTAAGCCC	34
Pp3c3_21360	Pp3c15_7370 (CENP-X)	0.9	catgGaaacTGCGAGAACAGTATG	aaacCATACTGTTCTCGCAGTTTC	35
Pp3c2_23160	Pp3c2_13760 (Mis12)	0.91	catgGCACGCTGTAGCCGCTGAGG	aaacCCTCAGCGGCTACAGCGTGC	36
Pp3c15_12310	Pp3c2_13760 (Mis12), Pp3c6_12030 (SKA1)	0.91	aaacTCCTGTAGTAGAAGCTCTGA	catgTCAGAGCTTCTACTACAGGA	37		EKv356
Pp3c10_16450	Pp3c2_13760 (Mis12)	0.9	catgCCATGATTCAGCAGCGGCAA	aaacTTGCCGCTGCTGAATCATGG	38	183
Pp3c3_22200			same as above	same as above
Pp3c12_10100			aaacTCAGGACTAGATCTTTACTC	catgGAGTAAAGATCTAGTCCTGA	39
Pp3c5_23860			aaacTGGGGTTTCCATCTGGACTC	catgGAGTCCAGATGGaaacCCCA	40
Pp3c16_10790			aaacTGGTCACTTTCGGTTTGCCT	catgAGGCaaacCGAAAGTGACCA	41
Pp3c5_16960	Pp3c23_7640 (Nnf1)	0.88	aaacCATTCTGAAGGCGAACAGAA	catgTTCTGTTCGCCTTCAGAATG	42
Pp3c16_8730			aaacTTGCCGTGCAACTATTACAA	catgTTGTAATAGTTGCACGGCAA	43
Pp3c13_17710	Pp3c23_7640 (Nnf1)	0.87	catgGATCAAGGCTGCCAGAGCTA	aaacTAGCTCTGGCAGCCTTGATC	44
Pp3c12_8670	Pp3c6_1750 (KNL1); Pp3c3_37370 (Spc25)	0.93	aaacGCTCAGGCACTCTGACAACG	catgCGTTGTCAGAGTGCCTGAGC	45
Pp3c24_19160	Pp3c6_1750 (KNL1), Pp3c17_11280 (Augmin4)	0.94	aaacGAGTGGAGCAGATTGACGAG	catgCTCGTCAATCTGCTCCACTC	46		EKv357
Pp3c8_17730			same as above	same as above
Pp3c6_21090	Pp3c6_1750 (KNL1)	0.92	aaacGTTTTaaacGCGATACGGTT	catgAACCGTATCGCGTTTAaaac	47	184
Pp3c27_1520			catgAAAATACTGTAGTAGCCTAC	aaacGTAGGCTACTACAGTATTTT	48
Pp3c16_16260			catgTTGGTATCAGGAGAGCGAAG	aaacCTTCGCTCTCCTGATACCAA	49
Pp3c1_23150	Pp3c3_37370 (Spc25), Pp3c24_20700 (augmin8)	0.86	aaacACGATTACTCCGACCACTCT	catgAGAGTGGTCGGAGTAATCGT	50		EKv358
Pp3c2_14570			catgAACAATGATACTTACGCGAG	aaacCTCGCGTAAGTATCATTGTT	51
Pp3c12_25780	Pp3c14_9080 (SKA2)	0.94	catgAATGACTATTGAAGCAGTGC	aaacGCACTGCTTCAATAGTCATT	52
Pp3c4_4010			same as above	same as above
Pp3c20_16460	Pp3c7_8870(Ndc80)	0.93	aaacCATTTCAGGAAAGACTCGGA	catgTCCGAGTCTTTCCTGAAATG	53
Pp3c23_10050			aaacCGCTGAGCAGCCCTAGCACA	catgTGTGCTAGGGCTGCTCAGCG	54
Pp3c15_13500	Pp3c1_20640 (cenH3), Pp3c23_4540 (TPX2-4)	0.89	aaacTTGGCGTCAAGTTCcatgAT	catgATcatgGAACTTGACGCCAA	55		EKv359
Pp3c24_14210	Pp3c12_6220(Nuf2), Pp3c6_1750 (KNL1)	0.87	aaacTCGGCATTCGGTGCATTTAA	catgTTAAATGCACCGAATGCCGA	56		EKv360
Pp3c8_17900			catgAAATCATTCAGAACTACAGG	aaacCCTGTAGTTCTGAATGATTT	57
Pp3c23_9960	Pp3c6_1750 (KNL1)	0.87	catgAGACAACACATCTGCCGACG	aaacCGTCGGCAGATGTGTTGTCT	58
Pp3c8_6580			aaacGCCGACCTCGCCTACCGCCA	catgTGGCGGTAGGCGAGGTCGGC	59
Pp3c5_26380	Pp3c6_21870 (CENPE)	0.9	catgCGAGCATTTGGATTCCTGTA	aaacTACAGGAATCCAAATGCTCG	60
Pp3c20_1610	Pp3c6_12030 (SKA1)	0.91	aaacACAGAAAGTGACAATGCTAG	catgCTAGCATTGTCACTTTCTGT	61
Pp3c23_18480			same as above	same as above
Pp3c8_22780			catgTTTTCCAAGGGTTCTACTCC	aaacGGAGTAGAACCCTTGGAAAA	62
Pp3c24_14710			same as above	same as above
Pp3c24_6150	Pp3c17_11010 (SKA2)	0.9	catgAGGCACAGAAGTCACGGCAG	aaacCTGCCGTGACTTCTGTGCCT	63
Pp3c27_6080	Pp3c17_11010 (SKA2)	0.92	aaacTGGGTGTGGCTTGGGCGTGG	catgCCACGCCCAAGCCACACCCA	64
Pp3c18_21490	Pp3c17_11010 (SKA2)	0.92	catgGGAGATCAGCGACCTCACAA	aaacTTGTGAGGTCGCTGATCTCC	65		EKv361
Pp3c21_1120			same as above	same as above
Pp3c19_6090			catgTTAGAGCGATTCGGGTCGAA	aaacTTCGACCCGAATCGCTCTAA	66
Pp3c5_14710	Pp3c17_11010 (SKA2)	0.92	catgTACCGAGACACCGTCTCCGC	aaacGCGGAGACGGTGTCTCGGTA	67
Pp3c2_11540			catgCCGCGGAGGGAGATGAGTCT	aaacAGACTCATCTCCCTCCGCGG	68
Pp3c1_29600	Pp3c17_11010 (SKA2)	0.91	catgCTTGAAGCTAGATACTCCCG	aaacCGGGAGTATCTAGCTTCAAG	69	185	EKv362
Pp3c14_14700			aaacGACGTTGCTAGCGAGAGCTT	catgAAGCTCTCGCTAGCAACGTC	70
Pp3c10_15350			aaacTTCTGCCGGATGTCGCGAGC	catgGCTCGCGACATCCGGCAGAA	71
Pp3c9_20110			catgAACTCTCTCAGAACGGTCAG	aaacCTGACCGTTCTGAGAGAGTT	72
Pp3c25_8040			aaacGTACCGGAGATTTCAGAACT	catgAGTTCTGAAATCTCCGGTAC	73
Pp3c21_5400			aaacGCTGTGTCCGTCCGCTTACG	catgCGTAAGCGGACGGACACAGC	74
Pp3c12_24320			aaacGTATGCCCAGGACTGCAGGA	catgTCCTGCAGTCCTGGGCATAC	75
Pp3c24_16460	Pp3c17_11010 (SKA2)	0.91	aaacGGCCTGCACAGCCCCAGCGA	catgTCGCTGGGGCTGTGCAGGCC	76
Pp3c8_21410			same as above	same as above
Pp3c10_13640	Pp3c17_11010 (SKA2)	0.91	aaacACGTAAGGTCCCAGcatgGT	catgACCATGCTGGGACCTTACGT	77
Pp3c1_26740	Pp3c17_11010 (SKA2)	0.91	catgGAAGCGCTTCCATCTTCCAG	aaacCTGGAAGATGGAAGCGCTTC	78
Pp3c2_19700			same as above	same as above
Pp3c14_9190			catgGGGTGGAACTCTCGACGGCA	aaacTGCCGTCGAGAGTTCCACCC	79
Pp3c22_12110	Pp3c17_11010 (SKA2)	0.91	catgAAGGATGGTGGAGTGGTGGT	aaacACCACCACTCCACCATCCTT	80
Pp3c19_18370			same as above	same as above
Pp3c7_23360	Pp3c17_11010 (SKA2)	0.91	aaacCTCATGATCCGTTTCACGCC	catgGGCGTGAAACGGATCATGAG	81		EKv363
Pp3c16_22900	Pp3c17_11010 (SKA2)	-	aaacTTGTGTGCATCTCAGCACGT	catgACGTGCTGAGATGCACACAA	82
Pp3c23_14950	Pp3c17_11010 (SKA2)	0.91	aaacGCGTTAACGCTGCCGACATT	catgAATGTCGGCAGCGTTAACGC	83
Pp3c20_14680			catgCACAGAAATTATTGGCGCCC	aaacGGGCGCCAATAATTTCTGTG	84
Pp3c2_29300	Pp3c26_10880(SKA3)	0.87	catgCCAGAAGATGGTGCAGCCTC	aaacGAGGCTGCACCATCTTCTGG	85
Pp3c11_2010			aaacCACTGCGTCTTTATGGAACT	catgAGTTCCATAAAGACGCAGTG	86
Pp3c5_14860	Pp3c12_6220(NUF2)	0.89	aaacACCACATACTGTAGTTCGTG	catgCACGAACTACAGTATGTGGT	87
Pp3c6_12750			aaacATGGCGCGACCTGCTTCGGT	catgACCGAAGCAGGTCGCGCCAT	88
Pp3c23_21050	Pp3c12_6220(NUF2)	0.87	aaacTCACCaaacGTCTGGGCCGA	catgTCGGCCCAGACGTTTGGTGA	89	186
Pp3c24_11940			aaacTCAGGGACTTCTCGCAATGA	catgTCATTGCGAGAAGTCCCTGA	90
Pp3c11_17810			aaacGCTTCTAAGGCCGGCAAGCT	catgAGCTTGCCGGCCTTAGAAGC	91
Pp3c17_19110	Pp3c12_6220(NUF2)	0.91	catgTGTCCGATTCCGGAGAACTC	aaacGAGTTCTCCGGAATCGGACA	92
Pp3c14_24250	Pp3c3_37370(Spc24)	0.87	aaacCTCACAAATTGGACGCCAGC	catgGCTGGCGTCCAATTTGTGAG	93
Pp3c4_910	Pp3c3_37370(Spc24)	0.87	catgTTCGCAGTTGGATGATTGCG	aaacCGCAATCATCCAACTGCGAA	94
Pp3c12_22280			same as above	same as above
Pp3c18_18840	Pp3c7_8870(Ndc80), Pp3c24_5040 (bub kinase)	0.95	catgTGCCAGAAGACAACCTACTG	aaacCAGTAGGTTGTCTTCTGGCA	95		EKv364
Pp3c14_17140	Pp3c7_8870(Ndc80), Pp3c17_11160(TPX2-1), Pp3c14_9080 (SKA2)	0.93	aaacTAGAGGGACAGCTGAAGATG	catgCATCTTCAGCTGTCCCTCTA	96		EKv365
Pp3c3_6190	Pp3c7_8870(Ndc80)	0.91	catgGATTGCCAGGCGCTCAGATG	aaacCATCTGAGCGCCTGGCAATC	97
Pp3c13_3940			aaacTTCGTGGGCGCCAGGTCACT	catgTTCGTGGGCGCCAGGTCACT	98
Pp3c2_16690	Pp3c1_20640(cenH3)	0.9	catgTATCACATCTATGAGGCGAT	aaacATCGCCTCATAGATGTGATA	99
Pp3c14_3850			same as above	same as above
Pp3c10_4780	Pp3c1_20640(cenH3)	0.9	catgGCGGAAGCTCACGGGCGTGA	aaacTCACGCCCGTGAGCTTCCGC	100	187
Pp3c14_5730			same as above	same as above
Pp3c17_12850			catgTCACGGCGTATTTGGAGAAA	aaacTTTCTCCAAATACGCCGTGA	101
Pp3c1_32930			catgGGACGAGAGCACAATTGTGG	aaacCCACAATTGTGCTCTCGTCC	102
Pp3c2_18440			aaacTGCTTTAGAGGTAACTAATG	catgCATTAGTTACCTCTAAAGCA	103
Pp3c6_21790	Pp3c1_20640(cenH3)	0.92	catgTGGCCAGTGCTGGTGGCTGT	aaacACAGCCACCAGCACTGGCCA	104
Pp3c5_2850			same as above	same as above
Pp3c3_21970			aaacATTCCACTGGTGATCTGGCC	catgGGCCAGATCACCAGTGGAAT	105
Pp3c5_15680	Pp3c17_11160(TPX2-1)	0.93	catgGAGGAGCTACGGTCTCGAAA	aaacTTTCGAGACCGTAGCTCCTC	106	188
Pp3c25_30			aaacCACcatgTCGCAAGGTCTCA	catgTGAGACCTTGCGAcatgGTG	107
Pp3c16_7200			aaacGGGAAGCCAGCAGGTCTTAC	catgGTAAGACCTGCTGGCTTCCC	108
Pp3c21_4200	Pp3c17_11160(TPX2-1)	-	catgATGCAGGAAGACAGGTTCAG	aaacCTGAACCTGTCTTCCTGCAT	109
Pp3c1_30400	Pp3c17_11160(TPX2-1)	-	catgGCTCAAAGTCGACTCCTCGA	aaacTCGAGGAGTCGACTTTGAGC	110		EKv366
Pp3c23_3920	Pp3c17_11160(TPX2-1)	0.91	catgGTATCATCCTGGAGAGTGGA	aaacTCCACTCTCCAGGATGATAC	111
Pp3c24_8070			same as above	same as above
Pp3c23_9360			catgAAGATGGGGGAGACGGAAGC	aaacGCTTCCGTCTCCCCCATCTT	112
Pp3c20_16530			same as above	same as above
Pp3c26_11540	Pp3c23_4540 (TPX2-4)	0.96	aaacACTGAGGATTTCAAGGTCAA	catgTTGACCTTGAAATCCTCAGT	113
Pp3c3_3220			aaacACGTCAACCGGAACTTATCG	catgCGATAAGTTCCGGTTGACGT	114
Pp3c14_25220	Pp3c1_39350(aurora kinase)	0.93	aaacTTAACTCGACGATCACACGA	catgTCGTGTGATCGTCGAGTTAA	115
Pp3c10_11042			catgTTACGCACACAATTGGACCT	aaacAGGTCCAATTGTGTGCGTAA	116
Pp3c1_33050			aaacGTTATACCTCCCTGACGGAG	catgCTCCGTCAGGGAGGTATAAC	117	189
Pp3c17_12610	Pp3c1_39350(aurora kinase)	0.94	aaacTGCTTTCGAGGCGTGCAGCC	catgGGCTGCACGCCTCGAAAGCA	118
Pp3c14_18920			catgCCCTACGTACACCAGCCTGG	aaacCCAGGCTGGTGTACGTAGGG	119
Pp3c5_7300	Pp3c24_20700 (augmin8)	0.87	aaacCGGCCGACTTAGTCAGCGAG	catgCTCGCTGACTAAGTCGGCCG	120
Pp3c6_17270			catgCAATTACTGAATCTGAGAAG	aaacCTTCTCAGATTCAGTAATTG	121
Pp3c15_14310	Pp3c20_5680(augmin3)	0.88	aaacCTAAGGACGGAATACGACTA	catgTAGTCGTATTCCGTCCTTAG	122
Pp3c20_15130	Pp3c24_20700 (augmin8)	0.85	catgATCGACAAACCCAAAAGTAC	aaacGTACTTTTGGGTTTGTCGAT	123
Pp3c8_13850			catgAAACGCTGGGAGAGTAAGAA	aaacTTCTTACTCTCCCAGCGTTT	124
Pp3c11_19700	Pp3c24_16220 (GCP3)	0.93	catgGTAGGCTGCTACCACAGCTA	aaacTAGCTGTGGTAGCAGCCTAC	125
Pp3c21_19650	Pp3c24_16220 (GCP3)	0.92	aaacCTGCTGTTTGCGGTTCCTCG	catgCGAGGAACCGCAAACAGCAG	126
Pp3c24_19020	Pp3c24_16220 (GCP3)	0.91	aaacGCCGGAGCTTCGAGAGTCCG	catgCGGACTCTCGAAGCTCCGGC	127
Pp3c20_1850	Pp3c9_24390(XMAP)	0.87	catgCTGCACATAAGGAAGTTCTG	aaacCAGAACTTCCTTATGTGCAG	128
Pp3c8_20740			catgTTTATCTACTGCACAATTAA	aaacTTAATTGTGCAGTAGATAAA	129
Pp3c8_4750	Pp3c9_24390(XMAP)	0.87	catgAGTGGCAACGAGAACTAAGC	aaacGCTTAGTTCTCGTTGCCACT	130
Pp3c10_18450			same as above	same as above
Pp3c3_30300			same as above	same as above
Pp3c10_13370	Pp3c9_24390(XMAP)	0.86	catgTTCGGTAAATTTGCGGGCGC	aaacGCGCCCGCAAATTTACCGAA	131
Pp3c5_23700	Pp3c9_24390(XMAP)	0.85	catgCACCCTTGACTTTGCGGATG	aaacCATCCGCAAAGTCAAGGGTG	132
Pp3c21_10850	Pp3c8_6860(CLASP)	0.93	catgAGTACGATTCATAGCAGCCT	aaacAGGCTGCTATGAATCGTACT	133
Pp3c17_10380	Pp3c8_6860(CLASP)	0.92	catgGTGGGAGAACAACTTTAAGA	aaacTCTTAAAGTTGTTCTCCCAC	134
Pp3c17_12370			same as above	same as above
Pp3c18_8750	Pp3c8_6860(CLASP)	-	catgCGACCTTCTGGTCCTTGGGT	aaacACCCAAGGACCAGAAGGTCG	135
Pp3c19_15630			same as above	same as above
Pp3c11_23650	Pp3c8_6860(CLASP)	0.9	catgTCGGATCCCCTGTTCCTGCA	aaacTGCAGGAACAGGGGATCCGA	136
Pp3c7_2590			same as above	same as above
Pp3c18_1710	Pp3c8_6860(CLASP)	-	catgCAGGGAGATTGCAGATAGAA	aaacTTCTATCTGCAATCTCCCTG	137	190
Pp3c19_9960			catgAACTGGGAGAAAGAAAGGTG	aaacCACCTTTCTTTCTCCCAGTT	138
Pp3c7_5640			catgCAGGCTATCAGCAGTCACTA	aaacTAGTGACTGCTGATAGCCTG	139

### Sheet: Menges et al., 2003
Gene accession number (Phytozome)	Arabidopsis homologue	gRNA primer forward	gRNA primer reverse	Plasmid number in gRNA library	Multiplex plasmid
Pp3c19_7860	At4g15570	catgCACGCAGCTGTCACGATAAA	aaacTTTATCGTGACAGCTGCGTG	140
Pp3c14_22560	At2g26180	catgTAGTTCAATTAAGGACGCCC	aaacGGGCGTCCTTAATTGAACTA	141	191			Reference:	Menges M, Hennig L, Gruissem W, Murray JA. Cell cycle-regulated gene expression in Arabidopsis. J Biol Chem. 2002 Nov 1;277(44):41987-2002. doi: 10.1074/jbc.M207570200. Epub 2002 Aug 6. PMID: 12169696.
Pp3c1_38330		aaacTGGGAGAATCGCATGCTTGA	catgTCAAGCATGCGATTCTCCCA	142
Pp3c2_3650		same as above	same as above
Pp3c22_12150		catgTCTGCGAGCATTGAAAGGAT	aaacATCCTTTCAATGCTCGCAGA	143
Pp3c19_7660		same as above	same as above
Pp3c11_8530	AT4G23800	catgGGCTAAGCTAAGAGAGAAGG	aaacCCTTCTCTCTTAGCTTAGCC	144
Pp3c7_20570		catgTTCGCTCGAGGCGGAACTCG	aaacCGAGTTCCGCCTCGAGCGAA	145
Pp3c2_3720	AT1G23790	aaacTGGCTTCTACATCAAAGTTT	catgAAACTTTGATGTAGAAGCCA	146
Pp3c1_38260		same as above	same as above
Pp3c7_26930		catgGTGTAAGACCTCTTCCTGGA	aaacTCCAGGAAGAGGTCTTACAC	147
Pp3c11_800		same as above	same as above
Pp3c1_210	AT3G51280	aaacAACCAAGGATTCTACATTAA	catgTTAATGTAGAATCCTTGGTT	148
Pp3c2_28590		same as above	same as above
Pp3c8_7770	AT3G51280	aaacACATAAGGGGTGTCACCCAC	catgGTGGGTGACACCCCTTATGT	149	192
Pp3c8_9550		same as above	same as above
Pp3c24_4880		aaacTTAATTCAGGAGATCGAGTT	catgAACTCGATCTCCTGAATTAA	150
Pp3c8_9790		catgTGAGCGCGCTCAGGAAATGA	aaacTCATTTCCTGAGCGCGCTCA	151
Pp3c2_21590	At2g25350	aaacCGCAATGTGCTGATGCCATC	catgGATGGCATCAGCACATTGCG	152
Pp3c1_14920		same as above	same as above
Pp3c7_3170	At4g02800	aaacCGGGATCCCTTAAGGCCATC	catgGATGGCCTTAAGGGATCCCG	153
Pp3c22_10510	At1g04030	aaacGTACGACTTCACCAAGACTC	catgGAGTCTTGGTGAAGTCGTAC	154	193
Pp3c19_15190		aaacTTACGACTTCACCAAGACAC	catgGTGTCTTGGTGAAGTCGTAA	155
Pp3c21_3970		catgTCAATACACGCAGATGGAAA	aaacTTTCCATCTGCGTGTATTGA	156
Pp3c15_8660	AT4G33400	catgAGGGATACGGACTCCGACTC	aaacGAGTCGGAGTCCGTATCCCT	157
Pp3c17_14240		catgTTGGAAAAGACTTCTTGGGC	aaacGCCCAAGAAGTCTTTTCCAA	158
Pp3c14_6590		same as above	same as above
Pp3c14_2574	AT2G46420	catgTATCAAGCTAAGATTGAACC	aaacGGTTCAATCTTAGCTTGATA	159
Pp3c10_2410		same as above	same as above
Pp3c27_2840	AT2G19090	catgAGAACCAGGATGTGGATAGC	aaacGCTATCCACATCCTGGTTCT	160
Pp3c6_26190		catgAGCTTTCCGACAATTTGCAG	aaacCTGCAAATTGTCGGAAAGCT	161
Pp3c5_5830		same as above	same as above
Pp3c14_4360	AT2G44630	catgCTTCAATCTCAGGAAGGAGC	aaacGCTCCTTCCTGAGATTGAAG	162
Pp3c10_4990		same as above	same as above

### Sheet: Slane et al., 2014 Development
Gene accession number (Phytozome)	Arabidopsis homologue	gRNA primer forward	gRNA primer reverse	Plasmid number in gRNA library	Multiplex plasmid number
Pp3c15_3710	AT2G35605	catgCCGAGTCAATGAAACGCATC	aaacGATGCGTTTCATTGACTCGG	163
Pp3c2_25380	AT1G31400	catgTGTCGTCGGCGCCTCGTCCC	aaacGGGACGAGGCGCCGACGACA	164				Reference:	Daniel Slane, Jixiang Kong, Kenneth W. Berendzen, Joachim Kilian, Agnes Henschen, Martina Kolb, Markus Schmid, Klaus Harter, Ulrike Mayer, Ive De Smet, Martin Bayer, Gerd Jürgens; Cell type-specific transcriptome analysis in the early Arabidopsis thaliana embryo. Development 15 December 2014; 141 (24): 4831–4840. doi: https://doi.org/10.1242/dev.116459
Pp3c20_3210	AT5G02220	catgCAAAAGCTGCCCATGGAGGT	aaacACCTCCATGGGCAGCTTTTG	165	194
Pp3c23_21800		same as above	same as above
Pp3c8_24610		catgAGTTGGTCGCATTCTAGCTA	aaacTAGCTAGAATGCGACCAACT	166
Pp3c24_20470		same as above	same as above
Pp3c23_21770		catgAGTTCTTGTACCACGCAGAA	aaacTTCTGCGTGGTACAAGAACT	167
Pp3c20_3140		same as above	same as above
Pp3c14_8541	AT3G17260	catgATAAAGACTCAACAAATGCA	aaacTGCATTTGTTGAGTCTTTAT	168	195
Pp3c17_4910		catgAGACCTTAAAAATACATGGA	aaacTCCATGTATTTTTAAGGTCT	169
Pp3c5_21500		catgTCAGAGTGAGAACTCGTGGG	aaacCCCACGAGTTCTCACTCTGA	170
Pp3c10_3460		catgTGACATTGTGGCAGAACATG	aaacCATGTTCTGCCACAATGTCA	171
Pp3c20_2710		same as above	same as above
Pp3c4_10520	AT3G53630	aaacGTTATGCGATCAGATCTTCA	catgTGAAGATCTGATCGCATAAC	172
Pp3c3_9760	AT1G79150	aaacAGTGAGAGTCATGTAGATGC	catgGCATCTACATGACTCTCACT	173
Pp3c1_19370	AT5G17160	catgCCGCGAAGTCTAGTTCCGGT	aaacACCGGAACTAGACTTCGCGG	174
Pp3c19_1040	AT5G01150	catgTACGCAAATCAGGCCTGCTG	aaacCAGCAGGCCTGATTTGCGTA	175
Pp3c6_14800	AT1G14300	catgAAATATCTCGAACATCGACA	aaacTGTCGATGTTCGAGATATTT	176
