## Supplemental Table 2 for "CRISPR/Cas9 targeted genetic screening in Physcomitrella identifies novel cell division genes"

### Sheet: Localization prediction
		DeepLoc 2.1															Localizer 1.0.4			TargetP 2.0			SignalP 6.0
		Localization										Predicted signals	Membrane association				Plastid	Mitochondria	Nucleus	Other	Signal peptide	Mitochondrial transfer peptide	Other	Signal Peptide (Sec/SPI)	Lipoprotein signal peptide (Sec/SPII)	TAT signal peptide (Tat/SPI)	TAT Lipoprotein signal peptide (Tat/SPII)	Pilin-like signal peptide (Sec/SPIII)
		Cytoplasm	Nucleus	Extracellular	Cell membrane	Mitochondrion	Plastid	Endoplasmic reticulum	Lysosome/ Vacuole	Golgi apparatus	Peroxisome		Peripheral	Transmembrane	Lipid anchor	Soluble
CYR1	Pp3c26_15160V3.1	0.6551	0.4623	0.0275	0.2924	0.0729	0.0597	0.2496	0.0823	0.1083	0.0482	Nuclear localization signal	0.4390	0.1540	0.0740	0.8170	-	-	-	1	0	0	1	0	0	0	0	0
CYR2	Pp3c4_27710V3.1	0.6737	0.2786	0.0375	0.2773	0.1067	0.0903	0.1905	0.0930	0.2027	0.1125	-	0.4330	0.1640	0.1170	0.8080	-	-	Y (RREKKASGTAVKTRLR)	1	0	0	1	0	0	0	0	0
LACH	Pp3c25_4280V3.1	0.7866	0.5211	0.0229	0.1421	0.1283	0.0130	0.0473	0.0294	0.0506	0.0241	Nuclear localization signal	0.2730	0.0340	0.2120	0.8950	-	-	-	0.9963	0	0.0037	1	0	0	0	0	0
SpinMi	Pp3c14_17140V3.1	0.7394	0.5221	0.0359	0.1751	0.0600	0.0644	0.0422	0.1477	0.2049	0.2409	-	0.5190	0.1110	0.2180	0.8410	-	-	Y (KRKL,RKESASNAHEAERFKCK)	0.9999	0	0.0001	1	0	0	0	0	0
