## Supplemental Table 3 for "CRISPR/Cas9 targeted genetic screening in Physcomitrella identifies novel cell division genes"

### Sheet: Vectors and Primers
Vectors and primers used for cloning
Plasmid number	Description	Gene accesion number (Phytozome)	Resistance (E.coli)	Resistance (P.patens)	5'UTR primer	3'UTR primer	Notes
EKv365	Pp3c14_17140(SpinMi)-mNeonGreen	Pp3c14_17140V3.1	Amp	G418	TCGACGGTATCGATAAGCTTACAGTCCCGCACTGATAAACG	ACaccacttccacctgatccAAGCAGCGAACCCATGAACGG	mNeonGreen C-terminal tagging by homologous recombination
					AGTCCCGGGCACGTGGATCCGTTACAGAGGGCCATAATTTGG	CGAAGTTATCCCTCACACCGTTTGGATTACGAGCAGCCTC
MKv010	Pp3c25_4280(LACH) RNAi(5'UTR)	Pp3c25_4280V3.1	Amp	Hyg	AAAAAGCAGGCTCCGCGGCCGCCGTTCATACTGGATGTACGCTCTC	TACAAGAAAGCTGGGTCGGCGCGTCTGCTTAATCCCTCGAGCCAAACT	inducible 5'UTR RNAi in pGG624
MKv011	Pp3c25_4280(LACH) RNAi(exon)	Pp3c25_4280V3.1	Amp	Hyg	tataCCGCGGATTCGGAGAGGAAGACGCTG	gtacGGCGCGCCTTCATCTCCATACTATCATC	inducible exon RNAi in pGG624
EKv346	Pp3c25_4280(LACH)-mNeonGreen	Pp3c25_4280V3.1	Amp	G418	TCGACGGTATCGATAAGCTTCTGTACTTCACTTAGAACCCTGCA	ACaccacttccacctgatccCCGCCACACTCTGGTAGACGT	mNeonGreen C-terminal tagging by homologous recombination
					CGAAGTTATCCCTCACACCGAGATTTCTGGCCGAAGTCTTCTTC	AGTCCCGGGCACGTGGATCCACACGGGTGTCATTCATCATGTATG
EKv400	pAct-Citrine-Pp3c26_15160 CYR1	Pp3c26_15160V3.1	Amp	G418	ACAAGGGAGGAGGAGGAAGCATGCCGCCGCCTCATCCGAC	TTTCGGGGCTGCAGGAATTCTCAGCTTCCTCGTGGTTTCA	ectopic expression Citrine tagging
EKv401	pAct-Citrine-Pp3c4_27710 CYR2	Pp3c4_27710V3.1	Amp	G418	ACAAGGGAGGAGGAGGAAGCATGACGCCTAATTCGACGTC	GGGCTGCAGGAATTCTTAGGAAGTTGTGGCTAAAATAG	ectopic expression Citrine tagging
MKv008	Pp3c26_15160(CYR1) mCerulean C-t rescue	Pp3c26_15160V3.1	Amp	BSD	ACTCGAAGAGTTTTTGCAGGATGCCGCCGCCTCATCCGACGCC	CTCACGCTTCCTCCTCCTCCGCTTCCTCGTGGTTTCATAACTGAA	ectopic expression rescue construct

### Sheet: Genotyping primers
Genotyping primers
Experiment	Target gene accesion number (Phytozome)	5'UTR primer	3'UTR primer	Notes
Genotyping	Pp3c26_15160V3.1	CGCCGGTCACTACTCTCATCCTAAG	GCTTCGTGGATAAAGCGCTCATTCA	PCR amplification and sequencing of gRNA site
	Pp3c4_27710V3.1	TAATTCGACGTCCACAGGGCTCTTC	TTTCGTTTGACTAGCATGCCATGCT
	Pp3c14_17140V3.1	CTTGCGAAAGATCACCTGTCGACT	GGTCGTTACAGTTCACTGCAGGAC
	Pp3c25_4280V3.1	AAAGTAATCCCAGCATGCCCATGA	GATCAGCCAGGGGCTTGTTGTAC
	Pp3c14_17140V3.1	AAGTTACTACGACAGAGATGGTAACCCA	TTTGTTTGACATGTTAGAGATCCACCCC	genotyping of C-terminal tagging
	Pp3c25_4280V3.1	ACAGAGATTGAGGAGCGAGTAGCT	GGTGGCAAAAGGCATGTTTTTTATG	genotyping of C-terminal tagging

### Sheet: P. patens transgenic lines
Line #	Clone #	Name	Mother line	Plasmid	Resistance	References
0002	3	GFP-tubulin/histone H2B-mRFP		pGG616	G418, zeocin	Nakaoka et al., 2012
0367	52	EF1a-mCherry-tubulin #52		pTM426	BSD	Kosetsu et al., 2017
1467	1, 2	Pp3c26_15160, Pp3c4_27710(CYR) frameshift / GH	0002	CRISPR 020,021	G418, zeocin
1471	1, 4	Pp3c14_17140(SpinMi) frameshift / GH	0002	CRISPR 096	G418, zeocin
1472	2,3,9	Pp3c14_17140(SpinMi)-mNG / mChTub#52	0367	EKv365	G418, BSD
1473	3-6	Pp3c25_4280(LACH) non-frameshift / GH	0002	CRISPR 001	G418, zeocin
1474	9	Pp3c25_4280(LACH) RNAi(5'UTR) / GH	0002	MKv010	Hyg, G418, zeocin
1475	2,11	Pp3c25_4280(LACH)-mNG / mChTub#52	0367	EKv346	G418, BSD
1492	14	Pp3c25_4280(LACH) RNAi(exon) / GH	2	MKv011	Hyg, G418, zeocin
1493	4,5	pAct-Citrine-Pp3c26_15160 CYR1	0367	EKv400	G418, BSD
1494	2,19	pAct-Citrine-Pp3c4_27710 CYR2	0367	EKv401	G418, BSD
1495	2	Pp3c26_15160(CYR1) mCerulean C-t rescue	1467 #2	MKv008	BSD,G418, zeocin
